# Translation-dependent mRNA localization to *Caenorhabditis* elegans adherens junctions

**DOI:** 10.1101/2021.05.20.444977

**Authors:** Cristina Tocchini, Michèle Rohner, Stephen E. Von Stetina, Susan E. Mango

## Abstract

mRNA localization is an evolutionarily widespread phenomenon that facilitates sub-cellular protein targeting. Extensive work has focused on mRNA targeting through “zip codes” within untranslated regions (UTRs), while much less is known about translation-dependent cues. Here, we examine mRNA localization in *Caenorhabditis elegans* embryonic epithelia. From an smFISH-based survey, we identified mRNAs associated with the cell membrane or cortex, and with apical junctions in a stage- and cell type-specific manner. Mutational analyses for one of these transcripts, *dlg-1*/*discs large*, revealed that it relied on a translation-dependent process and did not require its 5’ or 3’ UTR. We suggest a model in which *dlg-1* transcripts are co-translationally colocalized with the encoded protein: first the translating complex goes to the cell membrane through sequences of the SH3 domain, and then to the apical junction by the L27 and PDZ sequences. In addition, the Hook and GuK sequences contribute to the second step: they are required for mRNA, but not protein, to accumulate at the apical junctions from locations at or near the membrane. These studies identify a translation-based process for mRNA localization within developing epithelia and determine the necessary cis-acting sequences for *dlg-1* mRNA targeting.

**Summary statement:** An smFISH-based survey identified a subset of mRNAs coding for junctional components that localize at or in the proximity of the adherent junction through a translation-dependent mechanism.
