## Supplementary material for "Translation-dependent mRNA localization to *Caenorhabditis* elegans adherens junctions": Table S1

### Sheet: Methionines_Tocchini et al.
Methionine	Amino acid position	Location (domain)
#1	1	First amino acid
#2	47	L27
#3	73	Between L27 and PDZ1
#4	220	PDZ1
#5	248	PDZ1
#6	461	Between PDZ2 and PDZ3
#7	480	Between PDZ2 and PDZ3
#8	614	Between PDZ3 and SH3
#9	644	SH3
#10	823	GuK
#11	910	GuK
