## Supplementary material for "Translation-dependent mRNA localization to *Caenorhabditis* elegans adherens junctions": Table S2

### Sheet: Worm strains_Tocchini et al.
Strain name	Genotype	Reference
N2	wild-type	Brenner, 1974 (CGC)
ML2615	dlg-1(mc103[dlg-1::GFP]) X	Heppert et al., 2018 (CGC)
KK1228	pkc-3(it309[GFP::pkc-3]) II	(CGC)
LP316	hmp-2(cp78[GFP::hmp-2a + LoxP]) III	Marston et al., 2016 (CGC)
GOU2936	spc-1(cas815[spc-1::GFP]) X	Jia et al., 2019 (CGC)
ML2501	let-805(mc73[let-805::GFP + unc-119(+)]) unc-119(ed3) III	Quintin et al., 2016 (CGC)
GOU2043	vab-10a(cas602[vab-10a::GFP]) I	Yang et al., 2017 (CGC)
FT250	unc-119(ed3) III; xnIs96[hmr-1p::hmr-1::GFP::unc-54 3'UTR + unc-119(+)]	Achilleos et al., 2010 (CGC)
SM2502	pxEx627[let-413::GFP; rol-6(su1006)]	This study
SM2637	pxEx636[dlg-1p::dlg-1 5'UTR::dlg-1::GFP::unc-54 3'UTR; rol-6(su1006)]	This study
SM2645	pxEx641[dlg-1p::sax-7 TSLAS and 5’UTR::dlg-1::GFP::unc-54 3’UTR; rol-6(su1006)]	This study
SM2675	smg-2(e2008) I; pxEx636[dlg-1p::dlg-1::GFP::unc-54 3'UTR; rol-6(su1006)]	This study
SM507	smg-2(r908) I	Page et al., 1999
SM2664	smg-2(r908) I; pxEx648[dlg-1p::dlg-1(TG2del)::GFP::unc-54 3’UTR; rol-6(su1006)]	This study
SM2663	smg-2(r908) I; pxEx647[dlg-1p::dlg-1(TG2del)::GFP::unc-54 3’UTR; rol-6(su1006)]	This study
SM2684	jcEx128[dlg-1p::dlg-1(Δ17-116)::GFP::unc-54 3’UTR; rol-6(su1006)]	Lockwood et al., 2008
SM2641	pxEx640[dlg-1p::dlg-1(593-968)::GFP::unc-54 3'UTR; rol-6(su1006)]	This study
SU359	dlg-1(ok318)/dpy-8(q287) X; jcEx94[dlg-1p::dlg-1(1-710)::GFP::unc-54 3’UTR; rol-6(su1006)]	Lockwood et al., 2008
SM2685	jcEx95[dlg-1p::dlg-1(1-302)::GFP::unc-54 3’UTR; rol-6(su1006)]	Lockwood et al., 2008
SU361	dlg-1(ok318)/dpy-8(q287) X; jcEx96[dlg-1p::dlg-1(1-468)::GFP::unc-54 3’UTR; rol-6(su1006)]	Lockwood et al., 2008
